# Delayed puberty, gonadotropin abnormalities and subfertility in male *Padi2/Padi4* double knockout mice

**DOI:** 10.1101/2022.02.09.479603

**Authors:** Kelly L. Sams, Chinatsu Mukai, Brooke A. Marks, Chitvan Mittal, Elena Alina Demeter, Sophie Nelissen, Jennifer K. Grenier, Ann E. Tate, Faraz Ahmed, Scott A. Coonrod

## Abstract

**Background:** Peptidylarginine deiminase enzymes (PADs) convert arginine residues to citrulline in a process called citrullination or deimination. Recently, two PADs, PAD2 and PAD4, have been linked to hormone signaling *in vitro* and the goal of this study was to test for links between PAD2/PAD4 and hormone signaling *in vivo.*

**Methods:** Preliminary analysis of *Padi2* and *Padi4* single knockout (SKO) mice did not find any overt reproductive defects and we predicted that this was likely due to genetic compensation. To test this hypothesis, we created a *Padi2/Padi4* double knockout (DKO) mouse model and tested these mice along with wild-type FVB/NJ (WT) and both strains of SKO mice for a range of reproductive defects.

**Results:** Controlled breeding trials found that male DKO mice appeared to take longer to have their first litter than WT controls. This tendency was maintained when these mice were mated to either DKO and WT females. Additionally, unsexed 2-day old DKO pups and male DKO weanlings both weighed significantly less than their WT counterparts, took significantly longer than WT males to reach puberty, and had consistently lower serum testosterone levels. Furthermore, 90-day old adult DKO males had smaller testes than WT males with increased rates of germ cell apoptosis.

**Conclusions:** The *Padi2/Padi4* DKO mouse model provides a new tool for investigating PAD function and outcomes from our studies provide the first *in vivo* evidence linking PADs with hormone signaling.
