## Additional File 3 for "Delayed puberty, gonadotropin abnormalities and subfertility in male *Padi2/Padi4* double knockout mice"

### Sheet: Histology Score
Table S1. Histological scoring of cellular abnormalities in 90 day old WT and DKO testes.
		Apoptosis
Subject Strain	Spermatogonia	Spermatocytes	Elongated Spermatids	Residual Bodies
FVB/NJ (WT)	1	0	0	1
	0	0	0	1
	0	0	0	0
	0	1	0	1
	0	1	0	1
Most represented grade:	0	0	0	1
Incidence:	1/5	2/5	0/5	4/5
Padi2/Padi4 DKO	1	1	0	1
	1	1	0	2
	0	1	0	2
	1	1	0	2
	1	2	0	2
Most represented grade:	1	1	0	2ꭝ
Incidence:	4/5ꭝ	5/5ꭝ	0/5	5/5
Scored on a scale of 0-3 where 0=absent, 1=mild, 2=moderate and 3=severe.
ꭝ indicates scores where DKO showed much higher incidence than WT.
