## Additional File 4 for "Delayed puberty, gonadotropin abnormalities and subfertility in male *Padi2/Padi4* double knockout mice"

### Sheet: DKO vs WT
Table S2. Significantly differentially expressed genes in 4-month old DKO testes compared to WT (FDR < 0.05 and Benjamini-Hochberg adjusted p-value < 0.05).
Gene ID	Gene name	Gene description	p-adj	log2FC
ENSMUSG00000087451	Gm12970	predicted gene 12970 [Source:MGI Symbol;Acc:MGI:3650040]	9.83386e-11	10.726
ENSMUSG00000078503	Zfp990	zinc finger protein 990 [Source:MGI Symbol;Acc:MGI:3652161]	7.92084e-138	6.797
ENSMUSG00000058064	Gm10036	predicted gene 10036 [Source:MGI Symbol;Acc:MGI:3642334]	0.0396361	6.195
ENSMUSG00000085928	4933427I22Rik	RIKEN cDNA 4933427I22 gene [Source:MGI Symbol;Acc:MGI:1918485]	1.65729e-07	5.569
ENSMUSG00000025743	Sdc3	syndecan 3 [Source:MGI Symbol;Acc:MGI:1349163]	2.79444e-106	3.582
ENSMUSG00000018983	E2f2	E2F transcription factor 2 [Source:MGI Symbol;Acc:MGI:1096341]	0.0321698	2.846
ENSMUSG00000085286	Ube4bos3	ubiquitination factor E4B, opposite strand 3 [Source:MGI Symbol;Acc:MGI:1921560]	1.67068e-43	2.829
ENSMUSG00000028648	Ndufs5	NADH:ubiquinone oxidoreductase core subunit S5 [Source:MGI Symbol;Acc:MGI:1890889]	5.20033e-42	2.772
ENSMUSG00000093617	4933438K21Rik	RIKEN cDNA 4933438K21 gene [Source:MGI Symbol;Acc:MGI:1918520]	1.02617e-32	1.679
ENSMUSG00000078495	Zfp984	zinc finger protein 984 [Source:MGI Symbol;Acc:MGI:3651978]	6.85608e-10	1.675
ENSMUSG00000028741	Mrto4	mRNA turnover 4, ribosome maturation factor [Source:MGI Symbol;Acc:MGI:1917152]	5.99084e-63	1.543
ENSMUSG00000028804	Csmd2	CUB and Sushi multiple domains 2 [Source:MGI Symbol;Acc:MGI:2386401]	7.96483e-14	1.538
ENSMUSG00000063177	Klk1b27	kallikrein 1-related peptidase b27 [Source:MGI Symbol;Acc:MGI:891980]	0.0085515	1.515
ENSMUSG00000066516	Klk1b21	kallikrein 1-related peptidase b21 [Source:MGI Symbol;Acc:MGI:892022]	5.14751e-06	1.318
ENSMUSG00000063713	Klk1b24	kallikrein 1-related peptidase b24 [Source:MGI Symbol;Acc:MGI:892021]	2.12039e-05	1.306
ENSMUSG00000024427	Spry4	sprouty RTK signaling antagonist 4 [Source:MGI Symbol;Acc:MGI:1345144]	0.0173109	1.227
ENSMUSG00000023232	Serinc2	serine incorporator 2 [Source:MGI Symbol;Acc:MGI:1919132]	0.000334832	1.197
ENSMUSG00000028763	Hspg2	perlecan (heparan sulfate proteoglycan 2) [Source:MGI Symbol;Acc:MGI:96257]	2.41176e-15	1.046
ENSMUSG00000028843	Sh3bgrl3	SH3 domain binding glutamic acid-rich protein-like 3 [Source:MGI Symbol;Acc:MGI:1920973]	0.00147806	1.038
ENSMUSG00000085085	1700086P04Rik	RIKEN cDNA 1700086P04 gene [Source:MGI Symbol;Acc:MGI:1914599]	5.93115e-12	0.97
ENSMUSG00000028796	Phc2	polyhomeotic 2 [Source:MGI Symbol;Acc:MGI:1860454]	9.11977e-25	0.934
ENSMUSG00000032531	Amotl2	angiomotin-like 2 [Source:MGI Symbol;Acc:MGI:1929286]	0.000432551	0.913
ENSMUSG00000090308	Gm5174	predicted gene 5174 [Source:MGI Symbol;Acc:MGI:3646116]	0.00808844	0.913
ENSMUSG00000043621	Ubxn10	UBX domain protein 10 [Source:MGI Symbol;Acc:MGI:2443123]	6.00217e-48	0.853
ENSMUSG00000019055	Plod1	procollagen-lysine, 2-oxoglutarate 5-dioxygenase 1 [Source:MGI Symbol;Acc:MGI:99907]	2.12039e-05	0.844
ENSMUSG00000041193	Pla2g5	phospholipase A2, group V [Source:MGI Symbol;Acc:MGI:101899]	0.00277252	0.81
ENSMUSG00000028991	Mtor	mechanistic target of rapamycin kinase [Source:MGI Symbol;Acc:MGI:1928394]	1.19598e-05	0.808
ENSMUSG00000046447	Camk2n1	calcium/calmodulin-dependent protein kinase II inhibitor 1 [Source:MGI Symbol;Acc:MGI:1913509]	2.20402e-14	0.797
ENSMUSG00000037254	Itih2	inter-alpha trypsin inhibitor, heavy chain 2 [Source:MGI Symbol;Acc:MGI:96619]	0.00043635	0.777
ENSMUSG00000028681	Ptch2	patched 2 [Source:MGI Symbol;Acc:MGI:1095405]	1.97952e-05	0.762
ENSMUSG00000028857	Tmem222	transmembrane protein 222 [Source:MGI Symbol;Acc:MGI:1098568]	9.63836e-07	0.753
ENSMUSG00000111609	Gm6713	predicted gene 6713 [Source:MGI Symbol;Acc:MGI:3645890]	0.000109336	0.73
ENSMUSG00000078517	Emc1	ER membrane protein complex subunit 1 [Source:MGI Symbol;Acc:MGI:2443696]	3.78741e-05	0.719
ENSMUSG00000113354	Gm20789	predicted gene, 20789 [Source:MGI Symbol;Acc:MGI:5434145]	0.000422767	0.704
ENSMUSG00000096054	Syne1	spectrin repeat containing, nuclear envelope 1 [Source:MGI Symbol;Acc:MGI:1927152]	0.0458266	0.673
ENSMUSG00000090816	Gm6729	predicted gene 6729 [Source:MGI Symbol;Acc:MGI:3646339]	0.0104762	0.641
ENSMUSG00000075249	Fsip2	fibrous sheath-interacting protein 2 [Source:MGI Symbol;Acc:MGI:2664111]	2.10959e-15	0.624
ENSMUSG00000084804	1700095J12Rik	RIKEN cDNA 1700095J12 gene [Source:MGI Symbol;Acc:MGI:1920813]	0.0180667	0.612
ENSMUSG00000023764	Sfi1	Sfi1 homolog, spindle assembly associated (yeast) [Source:MGI Symbol;Acc:MGI:1926137]	0.000117386	0.597
ENSMUSG00000020220	Vps13d	vacuolar protein sorting 13D [Source:MGI Symbol;Acc:MGI:2448530]	0.000382274	0.595
ENSMUSG00000032018	Sc5d	sterol-C5-desaturase [Source:MGI Symbol;Acc:MGI:1353611]	0.0267334	0.565
ENSMUSG00000037242	Clic4	chloride intracellular channel 4 (mitochondrial) [Source:MGI Symbol;Acc:MGI:1352754]	8.14477e-12	0.563
ENSMUSG00000112318	Gm6721	predicted gene 6721 [Source:MGI Symbol;Acc:MGI:3645077]	0.0216037	0.545
ENSMUSG00000024073	Birc6	baculoviral IAP repeat-containing 6 [Source:MGI Symbol;Acc:MGI:1276108]	2.3333e-05	0.542
ENSMUSG00000079173	Zan	zonadhesin [Source:MGI Symbol;Acc:MGI:106656]	0.000145884	0.529
ENSMUSG00000039967	Zfp292	zinc finger protein 292 [Source:MGI Symbol;Acc:MGI:1353423]	0.0212788	0.514
ENSMUSG00000047719	Ubiad1	UbiA prenyltransferase domain containing 1 [Source:MGI Symbol;Acc:MGI:1918957]	0.0292943	0.513
ENSMUSG00000024483	Ankhd1	ankyrin repeat and KH domain containing 1 [Source:MGI Symbol;Acc:MGI:1921733]	0.000404383	0.506
ENSMUSG00000114073	Gm30302	predicted gene, 30302 [Source:MGI Symbol;Acc:MGI:5589461]	4.5898e-06	0.5
ENSMUSG00000075254	Heg1	heart development protein with EGF-like domains 1 [Source:MGI Symbol;Acc:MGI:1924696]	0.0222028	0.497
ENSMUSG00000009628	Tex15	testis expressed gene 15 [Source:MGI Symbol;Acc:MGI:1934816]	2.01385e-06	0.488
ENSMUSG00000038664	Herc1	HECT and RLD domain containing E3 ubiquitin protein ligase family member 1 [Source:MGI Symbol;Acc:MGI:2384589]	1.99104e-07	0.487
ENSMUSG00000109564	Muc16	mucin 16 [Source:MGI Symbol;Acc:MGI:1920982]	0.0107861	0.487
ENSMUSG00000056342	Usp34	ubiquitin specific peptidase 34 [Source:MGI Symbol;Acc:MGI:109473]	6.43826e-11	0.483
ENSMUSG00000028080	Lrba	LPS-responsive beige-like anchor [Source:MGI Symbol;Acc:MGI:1933162]	0.0396371	0.478
ENSMUSG00000041241	Mul1	mitochondrial ubiquitin ligase activator of NFKB 1 [Source:MGI Symbol;Acc:MGI:1915600]	3.19207e-07	0.475
ENSMUSG00000037646	Vps13b	vacuolar protein sorting 13B [Source:MGI Symbol;Acc:MGI:1916380]	0.000508089	0.475
ENSMUSG00000049404	Rarres1	retinoic acid receptor responder (tazarotene induced) 1 [Source:MGI Symbol;Acc:MGI:1924461]	0.0347007	0.464
ENSMUSG00000033004	Mycbp2	MYC binding protein 2, E3 ubiquitin protein ligase [Source:MGI Symbol;Acc:MGI:2179432]	5.2162e-07	0.456
ENSMUSG00000078632	Lrrc37a	leucine rich repeat containing 37A [Source:MGI Symbol;Acc:MGI:2685097]	4.67424e-05	0.456
ENSMUSG00000061525	4921509C19Rik	RIKEN cDNA 4921509C19 gene [Source:MGI Symbol;Acc:MGI:2685851]	0.00118537	0.456
ENSMUSG00000047518	Slfnl1	schlafen like 1 [Source:MGI Symbol;Acc:MGI:3045330]	2.40397e-13	0.455
ENSMUSG00000041399	1700013G24Rik	RIKEN cDNA 1700013G24 gene [Source:MGI Symbol;Acc:MGI:1916630]	1.40519e-06	0.45
ENSMUSG00000039936	Pik3cd	phosphatidylinositol-4,5-bisphosphate 3-kinase catalytic subunit delta [Source:MGI Symbol;Acc:MGI:1098211]	8.20799e-06	0.448
ENSMUSG00000031540	Kat6a	K(lysine) acetyltransferase 6A [Source:MGI Symbol;Acc:MGI:2442415]	0.0230192	0.446
ENSMUSG00000031010	Usp9x	ubiquitin specific peptidase 9, X chromosome [Source:MGI Symbol;Acc:MGI:894681]	0.000669136	0.443
ENSMUSG00000047369	Dnah14	dynein, axonemal, heavy chain 14 [Source:MGI Symbol;Acc:MGI:2444525]	1.39133e-07	0.442
ENSMUSG00000033826	Dnah8	dynein, axonemal, heavy chain 8 [Source:MGI Symbol;Acc:MGI:107714]	2.10976e-07	0.437
ENSMUSG00000074849	Spata31d1c	spermatogenesis associated 31 subfamily D, member 1C [Source:MGI Symbol;Acc:MGI:3588241]	0.000330565	0.433
ENSMUSG00000028759	Hp1bp3	heterochromatin protein 1, binding protein 3 [Source:MGI Symbol;Acc:MGI:109369]	0.000663486	0.433
ENSMUSG00000091844	Gm8251	predicted gene 8251 [Source:MGI Symbol;Acc:MGI:3647616]	7.1825e-05	0.432
ENSMUSG00000030655	Smg1	SMG1 homolog, phosphatidylinositol 3-kinase-related kinase (C. elegans) [Source:MGI Symbol;Acc:MGI:1919742]	2.46295e-05	0.43
ENSMUSG00000073722	4931408C20Rik	RIKEN cDNA 4931408C20 gene [Source:MGI Symbol;Acc:MGI:3588222]	0.00399916	0.43
ENSMUSG00000040225	Prrc2c	proline-rich coiled-coil 2C [Source:MGI Symbol;Acc:MGI:1913754]	1.42744e-05	0.425
ENSMUSG00000046111	Cep295	centrosomal protein 295 [Source:MGI Symbol;Acc:MGI:2442521]	1.31874e-05	0.421
ENSMUSG00000045962	Wnk1	WNK lysine deficient protein kinase 1 [Source:MGI Symbol;Acc:MGI:2442092]	0.0394202	0.42
ENSMUSG00000040481	Bptf	bromodomain PHD finger transcription factor [Source:MGI Symbol;Acc:MGI:2444008]	1.33028e-06	0.419
ENSMUSG00000101337	Dnah7c	dynein, axonemal, heavy chain 7C [Source:MGI Symbol;Acc:MGI:3639762]	1.19598e-05	0.414
ENSMUSG00000047193	Dync2h1	dynein cytoplasmic 2 heavy chain 1 [Source:MGI Symbol;Acc:MGI:107736]	7.81283e-06	0.412
ENSMUSG00000033952	Aspm	abnormal spindle microtubule assembly [Source:MGI Symbol;Acc:MGI:1334448]	0.0394682	0.41
ENSMUSG00000027869	Hsd3b6	hydroxy-delta-5-steroid dehydrogenase, 3 beta- and steroid delta-isomerase 6 [Source:MGI Symbol;Acc:MGI:109598]	0.000440784	0.408
ENSMUSG00000028053	Ash1l	ASH1 like histone lysine methyltransferase [Source:MGI Symbol;Acc:MGI:2183158]	0.00258314	0.407
ENSMUSG00000058006	Mdn1	midasin AAA ATPase 1 [Source:MGI Symbol;Acc:MGI:1926159]	6.02452e-05	0.406
ENSMUSG00000026605	Cenpf	centromere protein F [Source:MGI Symbol;Acc:MGI:1313302]	4.01807e-07	0.403
ENSMUSG00000054280	Prr14l	proline rich 14-like [Source:MGI Symbol;Acc:MGI:2443658]	0.0191378	0.403
ENSMUSG00000022197	Pdzd2	PDZ domain containing 2 [Source:MGI Symbol;Acc:MGI:1922394]	0.0294246	0.398
ENSMUSG00000042500	Ago4	argonaute RISC catalytic subunit 4 [Source:MGI Symbol;Acc:MGI:1924100]	0.0306349	0.398
ENSMUSG00000110622	Iqcn	IQ motif containing N [Source:MGI Symbol;Acc:MGI:3708784]	0.0108952	0.396
ENSMUSG00000041144	Dnah7b	dynein, axonemal, heavy chain 7B [Source:MGI Symbol;Acc:MGI:2684953]	1.32005e-06	0.395
ENSMUSG00000020014	Cfap54	cilia and flagella associated protein 54 [Source:MGI Symbol;Acc:MGI:1922208]	0.000330565	0.393
ENSMUSG00000079169	Gm15130	predicted gene 15130 [Source:MGI Symbol;Acc:MGI:3705238]	0.0126215	0.392
ENSMUSG00000073761	4933427I04Rik	Riken cDNA 4933427I04 gene [Source:MGI Symbol;Acc:MGI:3613760]	0.000389724	0.387
ENSMUSG00000045004	Spata21	spermatogenesis associated 21 [Source:MGI Symbol;Acc:MGI:3607787]	1.53367e-05	0.385
ENSMUSG00000052861	Dnah6	dynein, axonemal, heavy chain 6 [Source:MGI Symbol;Acc:MGI:107744]	0.000854042	0.383
ENSMUSG00000041852	Tcf20	transcription factor 20 [Source:MGI Symbol;Acc:MGI:108399]	0.000269905	0.381
ENSMUSG00000040407	Akap9	A kinase (PRKA) anchor protein (yotiao) 9 [Source:MGI Symbol;Acc:MGI:2178217]	0.00064436	0.38
ENSMUSG00000029104	Htt	huntingtin [Source:MGI Symbol;Acc:MGI:96067]	0.000857008	0.378
ENSMUSG00000036499	Eea1	early endosome antigen 1 [Source:MGI Symbol;Acc:MGI:2442192]	0.0376572	0.378
ENSMUSG00000042790	Rnf214	ring finger protein 214 [Source:MGI Symbol;Acc:MGI:2444451]	0.0447075	0.378
ENSMUSG00000028797	Tmem234	transmembrane protein 234 [Source:MGI Symbol;Acc:MGI:1924049]	0.0301114	0.376
ENSMUSG00000001089	Luzp1	leucine zipper protein 1 [Source:MGI Symbol;Acc:MGI:107629]	7.49561e-08	0.374
ENSMUSG00000016982	Pom121l2	POM121 membrane glycoprotein-like 2 (rat) [Source:MGI Symbol;Acc:MGI:2684870]	7.81283e-06	0.373
ENSMUSG00000048154	Kmt2d	lysine (K)-specific methyltransferase 2D [Source:MGI Symbol;Acc:MGI:2682319]	0.000854042	0.372
ENSMUSG00000039585	Myo9a	myosin IXa [Source:MGI Symbol;Acc:MGI:107735]	0.00076608	0.371
ENSMUSG00000034239	Gm884	predicted gene 884 [Source:MGI Symbol;Acc:MGI:2685730]	0.00112379	0.371
ENSMUSG00000032870	Smap2	small ArfGAP 2 [Source:MGI Symbol;Acc:MGI:1917030]	0.00880419	0.371
ENSMUSG00000034973	Dop1a	DOP1 leucine zipper like protein A [Source:MGI Symbol;Acc:MGI:1289294]	0.0321698	0.371
ENSMUSG00000030451	Herc2	HECT and RLD domain containing E3 ubiquitin protein ligase 2 [Source:MGI Symbol;Acc:MGI:103234]	0.00216027	0.366
ENSMUSG00000048411	Gm597	predicted gene 597 [Source:MGI Symbol;Acc:MGI:2685443]	0.027261	0.365
ENSMUSG00000018076	Med13l	mediator complex subunit 13-like [Source:MGI Symbol;Acc:MGI:2670178]	0.0473881	0.365
ENSMUSG00000021879	Dnah12	dynein, axonemal, heavy chain 12 [Source:MGI Symbol;Acc:MGI:107720]	0.00076608	0.364
ENSMUSG00000025278	Flnb	filamin, beta [Source:MGI Symbol;Acc:MGI:2446089]	0.00680034	0.364
ENSMUSG00000005237	Dnah2	dynein, axonemal, heavy chain 2 [Source:MGI Symbol;Acc:MGI:107731]	0.00114794	0.363
ENSMUSG00000070733	Fryl	FRY like transcription coactivator [Source:MGI Symbol;Acc:MGI:1919563]	0.0329024	0.362
ENSMUSG00000091556	Gm14569	predicted gene 14569 [Source:MGI Symbol;Acc:MGI:3705243]	0.00604669	0.36
ENSMUSG00000074994	Qser1	glutamine and serine rich 1 [Source:MGI Symbol;Acc:MGI:2138986]	0.0126215	0.359
ENSMUSG00000114207	Gm41109	predicted gene, 41109 [Source:MGI Symbol;Acc:MGI:5623994]	0.00103603	0.357
ENSMUSG00000116244	Gm49461	predicted gene, 49461 [Source:MGI Symbol;Acc:MGI:6155119]	0.00380959	0.356
ENSMUSG00000025808	Ccdc7a	coiled-coil domain containing 7A [Source:MGI Symbol;Acc:MGI:1921953]	0.00023157	0.355
ENSMUSG00000037416	Dmxl1	Dmx-like 1 [Source:MGI Symbol;Acc:MGI:2443926]	0.0415072	0.355
ENSMUSG00000003847	Nfat5	nuclear factor of activated T cells 5 [Source:MGI Symbol;Acc:MGI:1859333]	0.00717425	0.352
ENSMUSG00000029505	Ep400	E1A binding protein p400 [Source:MGI Symbol;Acc:MGI:1276124]	0.000330565	0.349
ENSMUSG00000031004	Mki67	antigen identified by monoclonal antibody Ki 67 [Source:MGI Symbol;Acc:MGI:106035]	0.00480607	0.348
ENSMUSG00000038371	Sbf2	SET binding factor 2 [Source:MGI Symbol;Acc:MGI:1921831]	0.000425316	0.347
ENSMUSG00000030084	Plxna1	plexin A1 [Source:MGI Symbol;Acc:MGI:107685]	0.0082847	0.347
ENSMUSG00000043535	Setx	senataxin [Source:MGI Symbol;Acc:MGI:2443480]	1.19598e-05	0.346
ENSMUSG00000018501	Ncor1	nuclear receptor co-repressor 1 [Source:MGI Symbol;Acc:MGI:1349717]	0.00118502	0.346
ENSMUSG00000019027	Dnah1	dynein, axonemal, heavy chain 1 [Source:MGI Symbol;Acc:MGI:107721]	0.0013552	0.346
ENSMUSG00000006005	Tpr	translocated promoter region, nuclear basket protein [Source:MGI Symbol;Acc:MGI:1922066]	9.54535e-05	0.345
ENSMUSG00000041341	Atg2b	autophagy related 2B [Source:MGI Symbol;Acc:MGI:1923809]	0.0173546	0.345
ENSMUSG00000035247	Hectd1	HECT domain E3 ubiquitin protein ligase 1 [Source:MGI Symbol;Acc:MGI:2384768]	0.0173546	0.345
ENSMUSG00000064299	4921528I07Rik	RIKEN cDNA 4921528I07 gene [Source:MGI Symbol;Acc:MGI:1924299]	0.000750419	0.343
ENSMUSG00000100253	1700020N18Rik	RIKEN cDNA 1700020N18 gene [Source:MGI Symbol;Acc:MGI:1914336]	0.0396291	0.343
ENSMUSG00000028514	Usp24	ubiquitin specific peptidase 24 [Source:MGI Symbol;Acc:MGI:1919936]	0.00102126	0.342
ENSMUSG00000003226	Ranbp2	RAN binding protein 2 [Source:MGI Symbol;Acc:MGI:894323]	0.000422767	0.341
ENSMUSG00000044791	Setd2	SET domain containing 2 [Source:MGI Symbol;Acc:MGI:1918177]	0.00325215	0.34
ENSMUSG00000072295	C2cd6	C2 calcium dependent domain containing 6 [Source:MGI Symbol;Acc:MGI:1920713]	4.67424e-05	0.334
ENSMUSG00000033943	Mga	MAX gene associated [Source:MGI Symbol;Acc:MGI:1352483]	0.040262	0.334
ENSMUSG00000027652	Ralgapb	Ral GTPase activating protein, beta subunit (non-catalytic) [Source:MGI Symbol;Acc:MGI:2444531]	0.008282	0.333
ENSMUSG00000055204	Ankrd17	ankyrin repeat domain 17 [Source:MGI Symbol;Acc:MGI:1932101]	0.00164753	0.331
ENSMUSG00000037426	Depdc5	DEP domain containing 5 [Source:MGI Symbol;Acc:MGI:2141101]	0.0298699	0.331
ENSMUSG00000032560	Dnajc13	DnaJ heat shock protein family (Hsp40) member C13 [Source:MGI Symbol;Acc:MGI:2676368]	0.0472147	0.331
ENSMUSG00000096141	Dnah7a	dynein, axonemal, heavy chain 7A [Source:MGI Symbol;Acc:MGI:2685838]	0.000519781	0.328
ENSMUSG00000032826	Ank2	ankyrin 2, brain [Source:MGI Symbol;Acc:MGI:88025]	0.00466769	0.328
ENSMUSG00000037110	Ralgapa2	Ral GTPase activating protein, alpha subunit 2 (catalytic) [Source:MGI Symbol;Acc:MGI:3036245]	0.0439026	0.328
ENSMUSG00000022521	Crebbp	CREB binding protein [Source:MGI Symbol;Acc:MGI:1098280]	0.0271813	0.327
ENSMUSG00000039218	Srrm2	serine/arginine repetitive matrix 2 [Source:MGI Symbol;Acc:MGI:1923206]	0.00160521	0.325
ENSMUSG00000055024	Ep300	E1A binding protein p300 [Source:MGI Symbol;Acc:MGI:1276116]	0.0365036	0.325
ENSMUSG00000058230	Arhgap35	Rho GTPase activating protein 35 [Source:MGI Symbol;Acc:MGI:1929494]	0.0196109	0.322
ENSMUSG00000041720	Pi4ka	phosphatidylinositol 4-kinase alpha [Source:MGI Symbol;Acc:MGI:2448506]	0.000958283	0.321
ENSMUSG00000064367	mt-Nd5	mitochondrially encoded NADH dehydrogenase 5 [Source:MGI Symbol;Acc:MGI:102496]	1.19598e-05	0.319
ENSMUSG00000020315	Sptbn1	spectrin beta, non-erythrocytic 1 [Source:MGI Symbol;Acc:MGI:98388]	0.0155394	0.319
ENSMUSG00000039801	Cplane1	ciliogenesis and planar polarity effector 1 [Source:MGI Symbol;Acc:MGI:1920942]	0.00118276	0.317
ENSMUSG00000038774	Ascc3	activating signal cointegrator 1 complex subunit 3 [Source:MGI Symbol;Acc:MGI:1925237]	0.0153573	0.313
ENSMUSG00000028668	Eloa	elongin A [Source:MGI Symbol;Acc:MGI:1351315]	0.0117601	0.31
ENSMUSG00000019892	Lrriq1	leucine-rich repeats and IQ motif containing 1 [Source:MGI Symbol;Acc:MGI:1922228]	0.0122157	0.31
ENSMUSG00000001855	Nup214	nucleoporin 214 [Source:MGI Symbol;Acc:MGI:1095411]	0.000798727	0.309
ENSMUSG00000045482	Trrap	transformation/transcription domain-associated protein [Source:MGI Symbol;Acc:MGI:2153272]	0.0192808	0.309
ENSMUSG00000033799	Fam208b	family with sequence similarity 208, member B [Source:MGI Symbol;Acc:MGI:2145274]	0.00192114	0.308
ENSMUSG00000050876	Spata31d1a	spermatogenesis associated 31 subfamily D, member 1A [Source:MGI Symbol;Acc:MGI:1919469]	0.00128567	0.306
ENSMUSG00000046230	Vps13a	vacuolar protein sorting 13A [Source:MGI Symbol;Acc:MGI:2444304]	0.00509255	0.306
ENSMUSG00000020716	Nf1	neurofibromin 1 [Source:MGI Symbol;Acc:MGI:97306]	0.00721732	0.305
ENSMUSG00000020850	Prpf8	pre-mRNA processing factor 8 [Source:MGI Symbol;Acc:MGI:2179381]	0.00990507	0.305
ENSMUSG00000022914	Brwd1	bromodomain and WD repeat domain containing 1 [Source:MGI Symbol;Acc:MGI:1890651]	0.00880056	0.304
ENSMUSG00000027157	4930430A15Rik	RIKEN cDNA 4930430A15 gene [Source:MGI Symbol;Acc:MGI:1914825]	0.0222018	0.304
ENSMUSG00000033237	Arid2	AT rich interactive domain 2 (ARID, RFX-like) [Source:MGI Symbol;Acc:MGI:1924294]	0.000249133	0.303
ENSMUSG00000022723	Crybg3	beta-gamma crystallin domain containing 3 [Source:MGI Symbol;Acc:MGI:2676311]	0.000798727	0.303
ENSMUSG00000057230	Aak1	AP2 associated kinase 1 [Source:MGI Symbol;Acc:MGI:1098687]	0.0112589	0.303
ENSMUSG00000032451	Trim42	tripartite motif-containing 42 [Source:MGI Symbol;Acc:MGI:1926161]	0.00529821	0.301
ENSMUSG00000025907	Rb1cc1	RB1-inducible coiled-coil 1 [Source:MGI Symbol;Acc:MGI:1341850]	2.31645e-05	0.3
ENSMUSG00000038759	Nup205	nucleoporin 205 [Source:MGI Symbol;Acc:MGI:2141625]	4.17632e-05	0.299
ENSMUSG00000041757	Plekha6	pleckstrin homology domain containing, family A member 6 [Source:MGI Symbol;Acc:MGI:2388662]	0.0016236	0.298
ENSMUSG00000026924	Sec16a	SEC16 homolog A, endoplasmic reticulum export factor [Source:MGI Symbol;Acc:MGI:2139207]	0.0271813	0.297
ENSMUSG00000056493	Foxk1	forkhead box K1 [Source:MGI Symbol;Acc:MGI:1347488]	0.047036	0.297
ENSMUSG00000047248	C2cd3	C2 calcium-dependent domain containing 3 [Source:MGI Symbol;Acc:MGI:2142166]	0.00426654	0.296
ENSMUSG00000037876	Jmjd1c	jumonji domain containing 1C [Source:MGI Symbol;Acc:MGI:1918614]	0.0415072	0.295
ENSMUSG00000091311	Spata31d1b	spermatogenesis associated 31 subfamily D, member 1B [Source:MGI Symbol;Acc:MGI:3646080]	0.00173937	0.294
ENSMUSG00000070331	Qrich2	glutamine rich 2 [Source:MGI Symbol;Acc:MGI:2684912]	0.00194866	0.294
ENSMUSG00000028917	Plekhm2	pleckstrin homology domain containing, family M (with RUN domain) member 2 [Source:MGI Symbol;Acc:MGI:1916832]	0.00234568	0.292
ENSMUSG00000032409	Atr	ataxia telangiectasia and Rad3 related [Source:MGI Symbol;Acc:MGI:108028]	0.000923203	0.291
ENSMUSG00000030882	Dnhd1	dynein heavy chain domain 1 [Source:MGI Symbol;Acc:MGI:1924755]	0.00272158	0.291
ENSMUSG00000031592	Pcm1	pericentriolar material 1 [Source:MGI Symbol;Acc:MGI:1277958]	0.000870071	0.29
ENSMUSG00000034312	Iqsec1	IQ motif and Sec7 domain 1 [Source:MGI Symbol;Acc:MGI:1196356]	0.0295789	0.29
ENSMUSG00000005198	Polr2a	polymerase (RNA) II (DNA directed) polypeptide A [Source:MGI Symbol;Acc:MGI:98086]	0.000456346	0.289
ENSMUSG00000021140	Pcnx	pecanex homolog [Source:MGI Symbol;Acc:MGI:1891924]	0.0180951	0.289
ENSMUSG00000019841	Rev3l	REV3 like, DNA directed polymerase zeta catalytic subunit [Source:MGI Symbol;Acc:MGI:1337131]	0.0230589	0.289
ENSMUSG00000036202	Rif1	replication timing regulatory factor 1 [Source:MGI Symbol;Acc:MGI:1098622]	0.00118537	0.288
ENSMUSG00000057110	Cntrl	centriolin [Source:MGI Symbol;Acc:MGI:1889576]	0.00313115	0.286
ENSMUSG00000041161	Otud3	OTU domain containing 3 [Source:MGI Symbol;Acc:MGI:1920412]	0.028039	0.283
ENSMUSG00000045350	Fam186a	family with sequence similarity 186, member A [Source:MGI Symbol;Acc:MGI:2685766]	0.0443265	0.282
ENSMUSG00000042211	Fbxo38	F-box protein 38 [Source:MGI Symbol;Acc:MGI:2444639]	0.0122641	0.281
ENSMUSG00000045328	Cenpe	centromere protein E [Source:MGI Symbol;Acc:MGI:1098230]	0.0012015	0.28
ENSMUSG00000052533	Nup188	nucleoporin 188 [Source:MGI Symbol;Acc:MGI:2446190]	0.00146	0.279
ENSMUSG00000074582	Arfgef2	ADP-ribosylation factor guanine nucleotide-exchange factor 2 (brefeldin A-inhibited) [Source:MGI Symbol;Acc:MGI:2139354]	0.0296311	0.278
ENSMUSG00000026219	Trip12	thyroid hormone receptor interactor 12 [Source:MGI Symbol;Acc:MGI:1309481]	0.00179943	0.277
ENSMUSG00000020893	Per1	period circadian clock 1 [Source:MGI Symbol;Acc:MGI:1098283]	0.0120452	0.277
ENSMUSG00000037487	Ubr5	ubiquitin protein ligase E3 component n-recognin 5 [Source:MGI Symbol;Acc:MGI:1918040]	0.00433692	0.276
ENSMUSG00000021244	Ylpm1	YLP motif containing 1 [Source:MGI Symbol;Acc:MGI:1926195]	0.00147225	0.273
ENSMUSG00000040054	Baz2a	bromodomain adjacent to zinc finger domain, 2A [Source:MGI Symbol;Acc:MGI:2151152]	0.00412398	0.272
ENSMUSG00000073130	Gm1141	predicted gene 1141 [Source:MGI Symbol;Acc:MGI:2685987]	0.0316579	0.272
ENSMUSG00000035726	Supt16	suppressor of Ty 16 [Source:MGI Symbol;Acc:MGI:1890948]	0.0168593	0.269
ENSMUSG00000040549	Ckap5	cytoskeleton associated protein 5 [Source:MGI Symbol;Acc:MGI:1923036]	0.0169714	0.267
ENSMUSG00000029134	Plb1	phospholipase B1 [Source:MGI Symbol;Acc:MGI:1922406]	0.0111893	0.266
ENSMUSG00000022141	Nipbl	NIPBL cohesin loading factor [Source:MGI Symbol;Acc:MGI:1913976]	0.000521798	0.264
ENSMUSG00000061607	Mdc1	mediator of DNA damage checkpoint 1 [Source:MGI Symbol;Acc:MGI:3525201]	0.00301848	0.263
ENSMUSG00000003660	Snrnp200	small nuclear ribonucleoprotein 200 (U5) [Source:MGI Symbol;Acc:MGI:2444401]	0.0082847	0.262
ENSMUSG00000050812	Ecpas	Ecm29 proteasome adaptor and scaffold [Source:MGI Symbol;Acc:MGI:2140220]	0.0190444	0.261
ENSMUSG00000025081	Tdrd1	tudor domain containing 1 [Source:MGI Symbol;Acc:MGI:1933218]	0.00746621	0.26
ENSMUSG00000039929	Urb1	URB1 ribosome biogenesis 1 homolog (S. cerevisiae) [Source:MGI Symbol;Acc:MGI:2146468]	0.0404488	0.26
ENSMUSG00000027867	Spag17	sperm associated antigen 17 [Source:MGI Symbol;Acc:MGI:1921612]	0.00163474	0.259
ENSMUSG00000010342	Tex14	testis expressed gene 14 [Source:MGI Symbol;Acc:MGI:1933227]	0.0261352	0.258
ENSMUSG00000067851	Arfgef1	ADP-ribosylation factor guanine nucleotide-exchange factor 1(brefeldin A-inhibited) [Source:MGI Symbol;Acc:MGI:2442988]	0.0464849	0.258
ENSMUSG00000034135	Sik3	SIK family kinase 3 [Source:MGI Symbol;Acc:MGI:2446296]	0.03345	0.256
ENSMUSG00000029909	Prss37	protease, serine 37 [Source:MGI Symbol;Acc:MGI:1914940]	0.00472885	0.255
ENSMUSG00000109737	Gm39566	predicted gene, 39566 [Source:MGI Symbol;Acc:MGI:5622451]	0.000761553	0.254
ENSMUSG00000033124	Atg9a	autophagy related 9A [Source:MGI Symbol;Acc:MGI:2138446]	0.0316579	0.254
ENSMUSG00000049739	Zfp646	zinc finger protein 646 [Source:MGI Symbol;Acc:MGI:3665412]	0.0322184	0.254
ENSMUSG00000001052	Sec24b	Sec24 related gene family, member B (S. cerevisiae) [Source:MGI Symbol;Acc:MGI:2139764]	0.048797	0.254
ENSMUSG00000033671	Cep350	centrosomal protein 350 [Source:MGI Symbol;Acc:MGI:1921331]	0.0322184	0.253
ENSMUSG00000040565	Btaf1	B-TFIID TATA-box binding protein associated factor 1 [Source:MGI Symbol;Acc:MGI:2147538]	0.047036	0.252
ENSMUSG00000022983	Scaf4	SR-related CTD-associated factor 4 [Source:MGI Symbol;Acc:MGI:2146350]	0.047036	0.25
ENSMUSG00000034075	Zdhhc5	zinc finger, DHHC domain containing 5 [Source:MGI Symbol;Acc:MGI:1923573]	0.00755331	0.245
ENSMUSG00000039738	Slx4	SLX4 structure-specific endonuclease subunit homolog (S. cerevisiae) [Source:MGI Symbol;Acc:MGI:106299]	0.0323385	0.245
ENSMUSG00000021374	Nup153	nucleoporin 153 [Source:MGI Symbol;Acc:MGI:2385621]	0.0311658	0.244
ENSMUSG00000028706	Nsun4	NOL1/NOP2/Sun domain family, member 4 [Source:MGI Symbol;Acc:MGI:1919431]	0.00418008	0.242
ENSMUSG00000035133	Arhgap5	Rho GTPase activating protein 5 [Source:MGI Symbol;Acc:MGI:1332637]	0.0301114	0.242
ENSMUSG00000031976	Urb2	URB2 ribosome biogenesis 2 homolog (S. cerevisiae) [Source:MGI Symbol;Acc:MGI:2681124]	0.0347007	0.241
ENSMUSG00000000804	Usp32	ubiquitin specific peptidase 32 [Source:MGI Symbol;Acc:MGI:2144475]	0.00680034	0.24
ENSMUSG00000034377	Tulp4	tubby like protein 4 [Source:MGI Symbol;Acc:MGI:1916092]	0.0280216	0.24
ENSMUSG00000024260	Sap130	Sin3A associated protein [Source:MGI Symbol;Acc:MGI:1919782]	0.0458266	0.24
ENSMUSG00000040140	Tdrd6	tudor domain containing 6 [Source:MGI Symbol;Acc:MGI:2679727]	0.0175864	0.239
ENSMUSG00000057738	Sptan1	spectrin alpha, non-erythrocytic 1 [Source:MGI Symbol;Acc:MGI:98386]	0.0399321	0.239
ENSMUSG00000031529	Tnks	tankyrase, TRF1-interacting ankyrin-related ADP-ribose polymerase [Source:MGI Symbol;Acc:MGI:1341087]	0.0171563	0.238
ENSMUSG00000000085	Scmh1	sex comb on midleg homolog 1 [Source:MGI Symbol;Acc:MGI:1352762]	0.0192344	0.238
ENSMUSG00000060445	Sycp2	synaptonemal complex protein 2 [Source:MGI Symbol;Acc:MGI:1933281]	0.00334212	0.233
ENSMUSG00000099398	Ms4a14	membrane-spanning 4-domains, subfamily A, member 14 [Source:MGI Symbol;Acc:MGI:2686122]	0.026006	0.232
ENSMUSG00000004347	Pde1c	phosphodiesterase 1C [Source:MGI Symbol;Acc:MGI:108413]	0.0121116	0.231
ENSMUSG00000064302	Clasp1	CLIP associating protein 1 [Source:MGI Symbol;Acc:MGI:1923957]	0.0205056	0.23
ENSMUSG00000026153	Fam135a	family with sequence similarity 135, member A [Source:MGI Symbol;Acc:MGI:1915437]	0.0491071	0.23
ENSMUSG00000041915	Ammecr1l	AMME chromosomal region gene 1-like [Source:MGI Symbol;Acc:MGI:2442711]	0.0292943	0.228
ENSMUSG00000110170	St6galnac2	ST6 (alpha-N-acetyl-neuraminyl-2,3-beta-galactosyl-1,3)-N-acetylgalactosaminide alpha-2,6-sialyltransferase 2 [Source:MGI Symbol;Acc:MGI:107553]	0.00563023	0.226
ENSMUSG00000027177	Hipk3	homeodomain interacting protein kinase 3 [Source:MGI Symbol;Acc:MGI:1314882]	0.0309088	0.22
ENSMUSG00000033487	Fndc3a	fibronectin type III domain containing 3A [Source:MGI Symbol;Acc:MGI:1196463]	0.0114608	0.219
ENSMUSG00000026567	Adcy10	adenylate cyclase 10 [Source:MGI Symbol;Acc:MGI:2660854]	0.0246581	0.218
ENSMUSG00000020697	Lig3	ligase III, DNA, ATP-dependent [Source:MGI Symbol;Acc:MGI:109152]	0.0295332	0.216
ENSMUSG00000022432	Smc1b	structural maintenance of chromosomes 1B [Source:MGI Symbol;Acc:MGI:2154049]	0.00765511	0.215
ENSMUSG00000030323	Ift122	intraflagellar transport 122 [Source:MGI Symbol;Acc:MGI:1932386]	0.0329024	0.215
ENSMUSG00000037020	Wdr62	WD repeat domain 62 [Source:MGI Symbol;Acc:MGI:1923696]	0.0392073	0.214
ENSMUSG00000001924	Uba1	ubiquitin-like modifier activating enzyme 1 [Source:MGI Symbol;Acc:MGI:98890]	0.0414296	0.214
ENSMUSG00000042772	Smg7	Smg-7 homolog, nonsense mediated mRNA decay factor (C. elegans) [Source:MGI Symbol;Acc:MGI:2682334]	0.0425878	0.214
ENSMUSG00000021090	Lrrc9	leucine rich repeat containing 9 [Source:MGI Symbol;Acc:MGI:1925507]	0.0493687	0.214
ENSMUSG00000032777	Gtf3c1	general transcription factor III C 1 [Source:MGI Symbol;Acc:MGI:107887]	0.0306349	0.212
ENSMUSG00000035325	Sec31a	Sec31 homolog A (S. cerevisiae) [Source:MGI Symbol;Acc:MGI:1916412]	0.0449525	0.212
ENSMUSG00000068167	Csnka2ip	casein kinase 2, alpha prime interacting protein [Source:MGI Symbol;Acc:MGI:2676295]	0.0271813	0.209
ENSMUSG00000022603	Mroh4	maestro heat-like repeat family member 4 [Source:MGI Symbol;Acc:MGI:1916689]	0.0147325	0.206
ENSMUSG00000020914	Top2a	topoisomerase (DNA) II alpha [Source:MGI Symbol;Acc:MGI:98790]	0.0436563	0.201
ENSMUSG00000037627	Rgs22	regulator of G-protein signalling 22 [Source:MGI Symbol;Acc:MGI:3613651]	0.0175864	0.199
ENSMUSG00000037926	Ssh2	slingshot protein phosphatase 2 [Source:MGI Symbol;Acc:MGI:2679255]	0.0288054	0.199
ENSMUSG00000070999	Ccin	calicin [Source:MGI Symbol;Acc:MGI:3045316]	0.02923	0.198
ENSMUSG00000038095	Sbno1	strawberry notch 1 [Source:MGI Symbol;Acc:MGI:2384298]	0.0267678	0.191
ENSMUSG00000022961	Son	Son DNA binding protein [Source:MGI Symbol;Acc:MGI:98353]	0.0471124	0.185
ENSMUSG00000043060	Fscb	fibrous sheath CABYR binding protein [Source:MGI Symbol;Acc:MGI:3646964]	0.0491856	0.185
ENSMUSG00000019971	Cep290	centrosomal protein 290 [Source:MGI Symbol;Acc:MGI:2384917]	0.0464849	0.181
ENSMUSG00000079523	Tmsb10	thymosin, beta 10 [Source:MGI Symbol;Acc:MGI:109146]	0.0201038	-0.177
ENSMUSG00000021643	Serf1	small EDRK-rich factor 1 [Source:MGI Symbol;Acc:MGI:1337114]	0.0350096	-0.191
ENSMUSG00000052469	Tcp10c	t-complex protein 10c [Source:MGI Symbol;Acc:MGI:98543]	0.0150675	-0.195
ENSMUSG00000033486	Catsper2	cation channel, sperm associated 2 [Source:MGI Symbol;Acc:MGI:2387404]	0.025126	-0.195
ENSMUSG00000067367	Lyar	Ly1 antibody reactive clone [Source:MGI Symbol;Acc:MGI:107470]	0.00360722	-0.198
ENSMUSG00000047995	Cypt4	cysteine-rich perinuclear theca 4 [Source:MGI Symbol;Acc:MGI:1916573]	0.0363635	-0.206
ENSMUSG00000059005	Hnrnpa3	heterogeneous nuclear ribonucleoprotein A3 [Source:MGI Symbol;Acc:MGI:1917171]	0.0246581	-0.21
ENSMUSG00000028234	Rps20	ribosomal protein S20 [Source:MGI Symbol;Acc:MGI:1914677]	0.0347007	-0.215
ENSMUSG00000081984	Dnajb3	DnaJ heat shock protein family (Hsp40) member B3 [Source:MGI Symbol;Acc:MGI:1306822]	0.000824367	-0.216
ENSMUSG00000010608	Rbm25	RNA binding motif protein 25 [Source:MGI Symbol;Acc:MGI:1914289]	0.0158634	-0.225
ENSMUSG00000038274	Fau	Finkel-Biskis-Reilly murine sarcoma virus (FBR-MuSV) ubiquitously expressed (fox derived) [Source:MGI Symbol;Acc:MGI:102547]	0.0306349	-0.226
ENSMUSG00000026083	Eif5b	eukaryotic translation initiation factor 5B [Source:MGI Symbol;Acc:MGI:2441772]	0.0227003	-0.228
ENSMUSG00000040312	Cchcr1	coiled-coil alpha-helical rod protein 1 [Source:MGI Symbol;Acc:MGI:2385321]	0.00930814	-0.234
ENSMUSG00000048686	Hmgb4	high-mobility group box 4 [Source:MGI Symbol;Acc:MGI:1916567]	0.00274179	-0.236
ENSMUSG00000046364	Rpl27a	ribosomal protein L27A [Source:MGI Symbol;Acc:MGI:1347076]	0.0178028	-0.236
ENSMUSG00000047361	Gm973	predicted gene 973 [Source:MGI Symbol;Acc:MGI:2685819]	0.025126	-0.242
ENSMUSG00000059891	Tsks	testis-specific serine kinase substrate [Source:MGI Symbol;Acc:MGI:1347560]	0.000624677	-0.243
ENSMUSG00000097971	Gm26917	predicted gene, 26917 [Source:MGI Symbol;Acc:MGI:5504032]	0.00783887	-0.246
ENSMUSG00000015090	Ptgds	prostaglandin D2 synthase (brain) [Source:MGI Symbol;Acc:MGI:99261]	0.00834254	-0.246
ENSMUSG00000071054	Safb	scaffold attachment factor B [Source:MGI Symbol;Acc:MGI:2146974]	0.0350211	-0.25
ENSMUSG00000047945	Marcksl1	MARCKS-like 1 [Source:MGI Symbol;Acc:MGI:97143]	0.0427578	-0.255
ENSMUSG00000045709	Smkr-ps	smal lysine rich protein 1, pseudogene [Source:MGI Symbol;Acc:MGI:1923669]	0.0294246	-0.257
ENSMUSG00000056962	Jmjd6	jumonji domain containing 6 [Source:MGI Symbol;Acc:MGI:1858910]	0.0261352	-0.258
ENSMUSG00000021476	Habp4	hyaluronic acid binding protein 4 [Source:MGI Symbol;Acc:MGI:1891713]	0.00301848	-0.261
ENSMUSG00000034194	R3hcc1	R3H domain and coiled-coil containing 1 [Source:MGI Symbol;Acc:MGI:1919093]	0.0387148	-0.263
ENSMUSG00000024208	Uqcc2	ubiquinol-cytochrome c reductase complex assembly factor 2 [Source:MGI Symbol;Acc:MGI:1914517]	0.00680034	-0.264
ENSMUSG00000063820	Arl9	ADP-ribosylation factor-like 9 [Source:MGI Symbol;Acc:MGI:1915496]	0.0270564	-0.266
ENSMUSG00000015092	Edf1	endothelial differentiation-related factor 1 [Source:MGI Symbol;Acc:MGI:1891227]	0.0320409	-0.266
ENSMUSG00000002486	Tchp	trichoplein, keratin filament binding [Source:MGI Symbol;Acc:MGI:1925082]	0.0301114	-0.269
ENSMUSG00000030538	Cib1	calcium and integrin binding 1 (calmyrin) [Source:MGI Symbol;Acc:MGI:1344418]	0.0109051	-0.273
ENSMUSG00000048003	Catsper4	cation channel, sperm associated 4 [Source:MGI Symbol;Acc:MGI:3043288]	0.008282	-0.275
ENSMUSG00000029203	Ube2k	ubiquitin-conjugating enzyme E2K [Source:MGI Symbol;Acc:MGI:1858216]	0.00765511	-0.276
ENSMUSG00000050677	Ccdc96	coiled-coil domain containing 96 [Source:MGI Symbol;Acc:MGI:1913967]	0.00592648	-0.281
ENSMUSG00000036940	Kdm1a	lysine (K)-specific demethylase 1A [Source:MGI Symbol;Acc:MGI:1196256]	0.0139837	-0.282
ENSMUSG00000078570	1110065P20Rik	RIKEN cDNA 1110065P20 gene [Source:MGI Symbol;Acc:MGI:1916170]	0.0296657	-0.295
ENSMUSG00000020483	Dynll2	dynein light chain LC8-type 2 [Source:MGI Symbol;Acc:MGI:1915347]	0.00104275	-0.299
ENSMUSG00000059291	Rpl11	ribosomal protein L11 [Source:MGI Symbol;Acc:MGI:1914275]	0.00108399	-0.302
ENSMUSG00000109695	Gm31166	predicted gene, 31166 [Source:MGI Symbol;Acc:MGI:5590325]	0.00451356	-0.308
ENSMUSG00000034292	Traf3ip1	TRAF3 interacting protein 1 [Source:MGI Symbol;Acc:MGI:1921269]	0.0246581	-0.311
ENSMUSG00000016252	Atp5e	ATP synthase, H+ transporting, mitochondrial F1 complex, epsilon subunit [Source:MGI Symbol;Acc:MGI:1855697]	0.047036	-0.313
ENSMUSG00000028333	Anp32b	acidic (leucine-rich) nuclear phosphoprotein 32 family, member B [Source:MGI Symbol;Acc:MGI:1914878]	0.0212472	-0.314
ENSMUSG00000070802	Pnmal2	PNMA-like 2 [Source:MGI Symbol;Acc:MGI:3645856]	0.0243173	-0.315
ENSMUSG00000057236	Rbbp4	retinoblastoma binding protein 4, chromatin remodeling factor [Source:MGI Symbol;Acc:MGI:1194912]	7.82614e-05	-0.317
ENSMUSG00000004945	Tmem242	transmembrane protein 242 [Source:MGI Symbol;Acc:MGI:1917794]	0.0322184	-0.317
ENSMUSG00000038026	Kcnj9	potassium inwardly-rectifying channel, subfamily J, member 9 [Source:MGI Symbol;Acc:MGI:108007]	0.0155394	-0.321
ENSMUSG00000030811	Fbxl19	F-box and leucine-rich repeat protein 19 [Source:MGI Symbol;Acc:MGI:3039600]	0.0301114	-0.321
ENSMUSG00000038523	1700003F12Rik	RIKEN cDNA 1700003F12 gene [Source:MGI Symbol;Acc:MGI:1922730]	2.44641e-07	-0.325
ENSMUSG00000101348	Gm7135	predicted gene 7135 [Source:MGI Symbol;Acc:MGI:3647710]	0.0246606	-0.328
ENSMUSG00000039148	Sart1	squamous cell carcinoma antigen recognized by T cells 1 [Source:MGI Symbol;Acc:MGI:1309453]	0.0340938	-0.33
ENSMUSG00000038246	Fam50b	family with sequence similarity 50, member B [Source:MGI Symbol;Acc:MGI:1351640]	0.000309504	-0.335
ENSMUSG00000043252	Tmem64	transmembrane protein 64 [Source:MGI Symbol;Acc:MGI:2140359]	0.000814501	-0.336
ENSMUSG00000067199	Frat1	frequently rearranged in advanced T cell lymphomas [Source:MGI Symbol;Acc:MGI:109450]	0.000422767	-0.35
ENSMUSG00000038398	Upf3a	UPF3 regulator of nonsense transcripts homolog A (yeast) [Source:MGI Symbol;Acc:MGI:1914281]	7.1494e-07	-0.352
ENSMUSG00000076436	Oxct2a	3-oxoacid CoA transferase 2A [Source:MGI Symbol;Acc:MGI:1891061]	1.45002e-08	-0.354
ENSMUSG00000062075	Lmnb2	lamin B2 [Source:MGI Symbol;Acc:MGI:96796]	0.000122494	-0.357
ENSMUSG00000002833	Hdgfl2	HDGF like 2 [Source:MGI Symbol;Acc:MGI:1194492]	0.000823515	-0.358
ENSMUSG00000042419	Nfkbil1	nuclear factor of kappa light polypeptide gene enhancer in B cells inhibitor like 1 [Source:MGI Symbol;Acc:MGI:1340031]	0.0126215	-0.358
ENSMUSG00000031971	Ccsap	centriole, cilia and spindle associated protein [Source:MGI Symbol;Acc:MGI:1920670]	0.000109336	-0.361
ENSMUSG00000052371	Hoxd3os1	homeobox D3, opposite strand 1 [Source:MGI Symbol;Acc:MGI:1923875]	0.00486507	-0.367
ENSMUSG00000066037	Hnrnpr	heterogeneous nuclear ribonucleoprotein R [Source:MGI Symbol;Acc:MGI:1891692]	0.00354013	-0.377
ENSMUSG00000034892	Rps29	ribosomal protein S29 [Source:MGI Symbol;Acc:MGI:107681]	0.0165747	-0.378
ENSMUSG00000083896	Scgb2b23-ps	secretoglobin, family 2B, member 23, pseudogene [Source:MGI Symbol;Acc:MGI:2655747]	0.0347007	-0.379
ENSMUSG00000046958	4930432E11Rik	RIKEN cDNA 4930432E11 gene [Source:MGI Symbol;Acc:MGI:3045259]	0.0292943	-0.383
ENSMUSG00000029725	Ppp1r35	protein phosphatase 1, regulatory subunit 35 [Source:MGI Symbol;Acc:MGI:1922853]	0.0112589	-0.397
ENSMUSG00000079022	Col22a1	collagen, type XXII, alpha 1 [Source:MGI Symbol;Acc:MGI:1916950]	1.33466e-07	-0.415
ENSMUSG00000038467	Chmp4b	charged multivesicular body protein 4B [Source:MGI Symbol;Acc:MGI:1922858]	0.00017231	-0.418
ENSMUSG00000047810	Ccdc88b	coiled-coil domain containing 88B [Source:MGI Symbol;Acc:MGI:1925567]	0.000923203	-0.421
ENSMUSG00000031848	Lsm4	LSM4 homolog, U6 small nuclear RNA and mRNA degradation associated [Source:MGI Symbol;Acc:MGI:1354692]	0.00709753	-0.421
ENSMUSG00000037348	Paqr7	progestin and adipoQ receptor family member VII [Source:MGI Symbol;Acc:MGI:1919154]	0.000519781	-0.423
ENSMUSG00000067438	Hmx1	H6 homeobox 1 [Source:MGI Symbol;Acc:MGI:107178]	0.025126	-0.423
ENSMUSG00000063511	Snrnp70	small nuclear ribonucleoprotein 70 (U1) [Source:MGI Symbol;Acc:MGI:98341]	0.00050094	-0.428
ENSMUSG00000043445	Pgp	phosphoglycolate phosphatase [Source:MGI Symbol;Acc:MGI:1914328]	0.011514	-0.43
ENSMUSG00000042625	Safb2	scaffold attachment factor B2 [Source:MGI Symbol;Acc:MGI:2146808]	0.000687566	-0.438
ENSMUSG00000007721	Ccdc124	coiled-coil domain containing 124 [Source:MGI Symbol;Acc:MGI:1916403]	0.000630322	-0.442
ENSMUSG00000022483	Col2a1	collagen, type II, alpha 1 [Source:MGI Symbol;Acc:MGI:88452]	0.000484009	-0.454
ENSMUSG00000102018	K230010J24Rik	RIKEN cDNA K230010J24 gene [Source:MGI Symbol;Acc:MGI:3588184]	0.000894096	-0.457
ENSMUSG00000006221	Hspb7	heat shock protein family, member 7 (cardiovascular) [Source:MGI Symbol;Acc:MGI:1352494]	0.00721732	-0.46
ENSMUSG00000027871	Hsd3b1	hydroxy-delta-5-steroid dehydrogenase, 3 beta- and steroid delta-isomerase 1 [Source:MGI Symbol;Acc:MGI:96233]	0.00076608	-0.461
ENSMUSG00000039781	Cep131	centrosomal protein 131 [Source:MGI Symbol;Acc:MGI:107440]	0.00171982	-0.464
ENSMUSG00000024914	Drap1	Dr1 associated protein 1 (negative cofactor 2 alpha) [Source:MGI Symbol;Acc:MGI:1913806]	7.1494e-07	-0.471
ENSMUSG00000040657	1700063H04Rik	RIKEN cDNA 1700063H04 gene [Source:MGI Symbol;Acc:MGI:1921519]	0.0464849	-0.476
ENSMUSG00000002985	Apoe	apolipoprotein E [Source:MGI Symbol;Acc:MGI:88057]	7.45823e-07	-0.48
ENSMUSG00000045763	Basp1	brain abundant, membrane attached signal protein 1 [Source:MGI Symbol;Acc:MGI:1917600]	0.0486597	-0.483
ENSMUSG00000040964	Arhgef10l	Rho guanine nucleotide exchange factor (GEF) 10-like [Source:MGI Symbol;Acc:MGI:1920004]	0.042334	-0.488
ENSMUSG00000063897	CAAA01118383.1	dehydrogenase/reductase (SDR family) X chromosome [Source:NCBI gene;Acc:236082]	6.02452e-05	-0.493
ENSMUSG00000008496	Pou2f2	POU domain, class 2, transcription factor 2 [Source:MGI Symbol;Acc:MGI:101897]	0.00856254	-0.498
ENSMUSG00000042854	Trp53rkb	transformation related protein 53 regulating kinase B [Source:MGI Symbol;Acc:MGI:1914050]	0.00125567	-0.504
ENSMUSG00000055692	Tmem191c	transmembrane protein 191C [Source:MGI Symbol;Acc:MGI:107238]	8.35484e-07	-0.509
ENSMUSG00000028910	Mecr	mitochondrial trans-2-enoyl-CoA reductase [Source:MGI Symbol;Acc:MGI:1349441]	0.00917603	-0.51
ENSMUSG00000019659	Ccdc12	coiled-coil domain containing 12 [Source:MGI Symbol;Acc:MGI:1919904]	0.00162796	-0.514
ENSMUSG00000045968	Teddm2	transmembrane epididymal family member 2 [Source:MGI Symbol;Acc:MGI:1923273]	5.38764e-05	-0.546
ENSMUSG00000028656	Cap1	CAP, adenylate cyclase-associated protein 1 (yeast) [Source:MGI Symbol;Acc:MGI:88262]	1.03142e-12	-0.548
ENSMUSG00000029007	Agtrap	angiotensin II, type I receptor-associated protein [Source:MGI Symbol;Acc:MGI:1339977]	2.3333e-05	-0.56
ENSMUSG00000028753	Vwa5b1	von Willebrand factor A domain containing 5B1 [Source:MGI Symbol;Acc:MGI:1922968]	8.48827e-10	-0.565
ENSMUSG00000028675	Pnrc2	proline-rich nuclear receptor coactivator 2 [Source:MGI Symbol;Acc:MGI:106512]	0.00301848	-0.578
ENSMUSG00000036430	Tbcc	tubulin-specific chaperone C [Source:MGI Symbol;Acc:MGI:1919976]	1.04646e-05	-0.592
ENSMUSG00000030814	Bcl7c	B cell CLL/lymphoma 7C [Source:MGI Symbol;Acc:MGI:1332237]	7.46902e-08	-0.597
ENSMUSG00000036921	Tex46	testis expressed 46 [Source:MGI Symbol;Acc:MGI:1914913]	0.000544784	-0.61
ENSMUSG00000024325	Ring1	ring finger protein 1 [Source:MGI Symbol;Acc:MGI:1101770]	0.0186584	-0.613
ENSMUSG00000115002	Gm10847	predicted gene 10847 [Source:MGI Symbol;Acc:MGI:3642004]	0.0167422	-0.63
ENSMUSG00000028850	Gpatch3	G patch domain containing 3 [Source:MGI Symbol;Acc:MGI:2442492]	0.00171982	-0.643
ENSMUSG00000040659	Efhd2	EF hand domain containing 2 [Source:MGI Symbol;Acc:MGI:106504]	0.0261352	-0.684
ENSMUSG00000041375	Ccdc9	coiled-coil domain containing 9 [Source:MGI Symbol;Acc:MGI:1921443]	4.38154e-08	-0.698
ENSMUSG00000028977	Casz1	castor zinc finger 1 [Source:MGI Symbol;Acc:MGI:1196251]	0.00252043	-0.728
ENSMUSG00000072679	D6Ertd474e	DNA segment, Chr 6, ERATO Doi 474, expressed [Source:MGI Symbol;Acc:MGI:1196315]	0.0392073	-0.736
ENSMUSG00000028766	Alpl	alkaline phosphatase, liver/bone/kidney [Source:MGI Symbol;Acc:MGI:87983]	0.00765511	-0.753
ENSMUSG00000105531	4930458A03Rik	RIKEN cDNA 4930458A03 gene [Source:MGI Symbol;Acc:MGI:2685681]	0.00272158	-0.756
ENSMUSG00000085334	Gm12940	predicted gene 12940 [Source:MGI Symbol;Acc:MGI:3702626]	0.0495108	-0.79
ENSMUSG00000028010	Gar1	GAR1 ribonucleoprotein [Source:MGI Symbol;Acc:MGI:1930948]	0.000958283	-0.848
ENSMUSG00000028898	Trnau1ap	tRNA selenocysteine 1 associated protein 1 [Source:MGI Symbol;Acc:MGI:1919037]	0.00035622	-0.861
ENSMUSG00000029001	Fbxo44	F-box protein 44 [Source:MGI Symbol;Acc:MGI:1354744]	2.05943e-27	-0.867
ENSMUSG00000047143	Dmrta2	doublesex and mab-3 related transcription factor like family A2 [Source:MGI Symbol;Acc:MGI:2653629]	0.00206406	-0.872
ENSMUSG00000051379	Flrt3	fibronectin leucine rich transmembrane protein 3 [Source:MGI Symbol;Acc:MGI:1918686]	0.00188711	-0.876
ENSMUSG00000064137	Rhox8	reproductive homeobox 8 [Source:MGI Symbol;Acc:MGI:3579898]	0.00169464	-0.901
ENSMUSG00000027350	Chgb	chromogranin B [Source:MGI Symbol;Acc:MGI:88395]	0.0492194	-0.92
ENSMUSG00000085241	Snhg3	small nucleolar RNA host gene 3 [Source:MGI Symbol;Acc:MGI:2684817]	0.0446108	-0.954
ENSMUSG00000086290	Snhg12	small nucleolar RNA host gene 12 [Source:MGI Symbol;Acc:MGI:1916721]	0.00509255	-1.25
ENSMUSG00000078494	Gm13201	predicted gene 13201 [Source:MGI Symbol;Acc:MGI:3649941]	7.11503e-10	-1.339
ENSMUSG00000084350	Znf41-ps	ZNF41, pseudogene [Source:MGI Symbol;Acc:MGI:1917255]	3.1133e-18	-1.479
ENSMUSG00000064141	Zfp69	zinc finger protein 69 [Source:MGI Symbol;Acc:MGI:107794]	4.36577e-07	-1.482
ENSMUSG00000084789	Gm12974	predicted gene 12974 [Source:MGI Symbol;Acc:MGI:3650037]	2.62193e-07	-1.486
ENSMUSG00000087343	1700021N21Rik	RIKEN cDNA 1700021N21 gene [Source:MGI Symbol;Acc:MGI:1916659]	1.53367e-05	-1.544
ENSMUSG00000087307	Gm12925	predicted gene 12925 [Source:MGI Symbol;Acc:MGI:3651536]	4.80777e-21	-1.639
ENSMUSG00000106734	Gm20559	predicted gene, 20559 [Source:MGI Symbol;Acc:MGI:5295666]	0.000174018	-1.644
ENSMUSG00000086046	1700095A21Rik	RIKEN cDNA 1700095A21 gene [Source:MGI Symbol;Acc:MGI:1914774]	1.90419e-23	-1.651
ENSMUSG00000086594	Nudt12os	nudix (nucleoside diphosphate linked moiety X)-type motif 12, opposite strand [Source:MGI Symbol;Acc:MGI:1922289]	2.47441e-07	-1.682
ENSMUSG00000086771	1700080G11Rik	RIKEN cDNA 1700080G11 gene [Source:MGI Symbol;Acc:MGI:1920738]	9.63356e-17	-1.828
ENSMUSG00000100558	1700025F24Rik	RIKEN cDNA 1700025F24 gene [Source:MGI Symbol;Acc:MGI:1914331]	1.89477e-06	-1.833
ENSMUSG00000081788	Gm5898	predicted gene 5898 [Source:MGI Symbol;Acc:MGI:3644921]	1.15783e-12	-2.395
ENSMUSG00000070691	Runx3	runt related transcription factor 3 [Source:MGI Symbol;Acc:MGI:102672]	1.28414e-30	-2.401
ENSMUSG00000078521	Aunip	aurora kinase A and ninein interacting protein [Source:MGI Symbol;Acc:MGI:1917135]	3.71748e-24	-2.41
ENSMUSG00000012123	Crybg2	crystallin beta-gamma domain containing 2 [Source:MGI Symbol;Acc:MGI:1334463]	5.72831e-13	-2.578
ENSMUSG00000085833	Gm13003	predicted gene 13003 [Source:MGI Symbol;Acc:MGI:3650099]	2.08029e-33	-2.773
ENSMUSG00000063245	Zfp993	zinc finger protein 993 [Source:MGI Symbol;Acc:MGI:3713585]	2.23341e-09	-2.782
ENSMUSG00000089687	Rab42	RAB42, member RAS oncogene family [Source:MGI Symbol;Acc:MGI:2441753]	2.40397e-13	-2.787
ENSMUSG00000078496	Zfp982	zinc finger protein 982 [Source:MGI Symbol;Acc:MGI:3701121]	9.95099e-22	-3.594
ENSMUSG00000066000	Zfp979	zinc finger protein 979 [Source:MGI Symbol;Acc:MGI:2148252]	1.29351e-32	-4.413
ENSMUSG00000081824	BC002163	cDNA sequence BC002163 [Source:MGI Symbol;Acc:MGI:3612445]	1.33021e-35	-5.228
ENSMUSG00000097661	Gm26763	predicted gene, 26763 [Source:MGI Symbol;Acc:MGI:5477257]	1.21311e-18	-7.264
ENSMUSG00000091021	Gm17300	predicted gene, 17300 [Source:MGI Symbol;Acc:MGI:4936934]	1.19449e-10	-7.621
