## Additional File 5 for "Delayed puberty, gonadotropin abnormalities and subfertility in male *Padi2/Padi4* double knockout mice"

### Sheet: P2KO vs WT
Table S3. Significantly differentially expressed genes in 4-month old P2KO testes compared to WT (FDR < 0.05 and Benjamini-Hochberg adjusted p-value < 0.05).
Gene ID	Gene name	Gene description	p-adj	log2FC
ENSMUSG00000078503	Zfp990	zinc finger protein 990 [Source:MGI Symbol;Acc:MGI:3652161]	5.9084e-130	6.609
ENSMUSG00000085928	4933427I22Rik	RIKEN cDNA 4933427I22 gene [Source:MGI Symbol;Acc:MGI:1918485]	3.0524e-08	5.967
ENSMUSG00000082082	Gm13230	predicted gene 13230 [Source:MGI Symbol;Acc:MGI:3651934]	0.00241282	4.063
ENSMUSG00000085807	Ube4bos2	ubiquitination factor E4B, opposite strand 2 [Source:MGI Symbol;Acc:MGI:3651969]	2.37371e-09	3.394
ENSMUSG00000085286	Ube4bos3	ubiquitination factor E4B, opposite strand 3 [Source:MGI Symbol;Acc:MGI:1921560]	8.83298e-44	2.845
ENSMUSG00000112907	Gm47015	predicted gene, 47015 [Source:MGI Symbol;Acc:MGI:6095697]	0.0176199	2.026
ENSMUSG00000093617	4933438K21Rik	RIKEN cDNA 4933438K21 gene [Source:MGI Symbol;Acc:MGI:1918520]	1.42423e-27	1.559
ENSMUSG00000028741	Mrto4	mRNA turnover 4, ribosome maturation factor [Source:MGI Symbol;Acc:MGI:1917152]	1.06325e-63	1.554
ENSMUSG00000078495	Zfp984	zinc finger protein 984 [Source:MGI Symbol;Acc:MGI:3651978]	6.78394e-07	1.477
ENSMUSG00000018102	Hist1h2bc	histone cluster 1, H2bc [Source:MGI Symbol;Acc:MGI:1915274]	0.0015768	1.045
ENSMUSG00000046447	Camk2n1	calcium/calmodulin-dependent protein kinase II inhibitor 1 [Source:MGI Symbol;Acc:MGI:1913509]	2.74821e-18	0.899
ENSMUSG00000084804	1700095J12Rik	RIKEN cDNA 1700095J12 gene [Source:MGI Symbol;Acc:MGI:1920813]	0.000491528	0.844
ENSMUSG00000043621	Ubxn10	UBX domain protein 10 [Source:MGI Symbol;Acc:MGI:2443123]	1.23414e-43	0.816
ENSMUSG00000019055	Plod1	procollagen-lysine, 2-oxoglutarate 5-dioxygenase 1 [Source:MGI Symbol;Acc:MGI:99907]	0.000620853	0.785
ENSMUSG00000028991	Mtor	mechanistic target of rapamycin kinase [Source:MGI Symbol;Acc:MGI:1928394]	0.00720097	0.654
ENSMUSG00000098973	Mir6236	microRNA 6236 [Source:MGI Symbol;Acc:MGI:5530929]	0.000618861	0.63
ENSMUSG00000028763	Hspg2	perlecan (heparan sulfate proteoglycan 2) [Source:MGI Symbol;Acc:MGI:96257]	0.000386123	0.617
ENSMUSG00000078517	Emc1	ER membrane protein complex subunit 1 [Source:MGI Symbol;Acc:MGI:2443696]	0.00597422	0.617
ENSMUSG00000028759	Hp1bp3	heterochromatin protein 1, binding protein 3 [Source:MGI Symbol;Acc:MGI:109369]	2.80548e-05	0.529
ENSMUSG00000041241	Mul1	mitochondrial ubiquitin ligase activator of NFKB 1 [Source:MGI Symbol;Acc:MGI:1915600]	0.000618861	0.386
ENSMUSG00000009628	Tex15	testis expressed gene 15 [Source:MGI Symbol;Acc:MGI:1934816]	0.00549076	0.379
ENSMUSG00000033799	Fam208b	family with sequence similarity 208, member B [Source:MGI Symbol;Acc:MGI:2145274]	0.0281008	0.295
ENSMUSG00000051896	Tex37	testis expressed 37 [Source:MGI Symbol;Acc:MGI:1921471]	0.0310217	-0.262
ENSMUSG00000043050	Tnp2	transition protein 2 [Source:MGI Symbol;Acc:MGI:98785]	7.15891e-06	-0.289
ENSMUSG00000028520	4921539E11Rik	RIKEN cDNA 4921539E11 gene [Source:MGI Symbol;Acc:MGI:1918191]	4.9886e-11	-0.463
ENSMUSG00000028753	Vwa5b1	von Willebrand factor A domain containing 5B1 [Source:MGI Symbol;Acc:MGI:1922968]	8.01289e-06	-0.463
ENSMUSG00000070315	4930581F22Rik	RIKEN cDNA 4930581F22 gene [Source:MGI Symbol;Acc:MGI:1926184]	0.0486118	-0.478
ENSMUSG00000038393	Txnip	thioredoxin interacting protein [Source:MGI Symbol;Acc:MGI:1889549]	0.000435525	-0.538
ENSMUSG00000015176	Nolc1	nucleolar and coiled-body phosphoprotein 1 [Source:MGI Symbol;Acc:MGI:1918019]	5.51569e-05	-0.569
ENSMUSG00000040964	Arhgef10l	Rho guanine nucleotide exchange factor (GEF) 10-like [Source:MGI Symbol;Acc:MGI:1920004]	0.00825535	-0.652
ENSMUSG00000029001	Fbxo44	F-box protein 44 [Source:MGI Symbol;Acc:MGI:1354744]	7.64023e-22	-0.779
ENSMUSG00000028766	Alpl	alkaline phosphatase, liver/bone/kidney [Source:MGI Symbol;Acc:MGI:87983]	0.0142382	-0.827
ENSMUSG00000106734	Gm20559	predicted gene, 20559 [Source:MGI Symbol;Acc:MGI:5295666]	0.00513827	-1.492
ENSMUSG00000078494	Gm13201	predicted gene 13201 [Source:MGI Symbol;Acc:MGI:3649941]	2.48149e-13	-1.59
ENSMUSG00000084350	Znf41-ps	ZNF41, pseudogene [Source:MGI Symbol;Acc:MGI:1917255]	8.54519e-22	-1.635
ENSMUSG00000086046	1700095A21Rik	RIKEN cDNA 1700095A21 gene [Source:MGI Symbol;Acc:MGI:1914774]	7.32216e-25	-1.714
ENSMUSG00000063245	Zfp993	zinc finger protein 993 [Source:MGI Symbol;Acc:MGI:3713585]	7.94191e-09	-2.753
ENSMUSG00000078496	Zfp982	zinc finger protein 982 [Source:MGI Symbol;Acc:MGI:3701121]	2.99252e-23	-3.903
ENSMUSG00000066000	Zfp979	zinc finger protein 979 [Source:MGI Symbol;Acc:MGI:2148252]	3.41922e-31	-3.921
ENSMUSG00000027559	Car3	carbonic anhydrase 3 [Source:MGI Symbol;Acc:MGI:88270]	0.0214984	-6.78
ENSMUSG00000097661	Gm26763	predicted gene, 26763 [Source:MGI Symbol;Acc:MGI:5477257]	9.32438e-16	-7.741
