## Additional File 6 for "Delayed puberty, gonadotropin abnormalities and subfertility in male *Padi2/Padi4* double knockout mice"

### Sheet: Sheet1
Table S4. DAVID results of gene ontology categories over-represented in 4-month old DKO testes compared to WT.
BIOLOGICAL PROCESS:
Enrichment Score: 5.42	Count	FDR
nucleic acid transport	11	0.00026
RNA transport	11	0.00026
nucleobase-containing compound transport	11	0.0009
Enrichment Score: 4.07	Count	FDR
cilium assembly	12	0.01
cilium organization	12	0.018
cilium morphogenesis	12	0.019
Enrichment Score: 4.05	Count	FDR
protein targeting to nucleus	13	0.011
protein import into nucleus	13	0.011
single-organism nuclear import	13	0.011
nuclear import	13	0.011
protein import	13	0.03
Enrichment Score: 3.74	Count	FDR
single organism reproductive process	35	0.008
reproductive process	35	0.021
reproduction	35	0.022
CELLULAR COMPONENT:
Enrichment Score: 3.34	Count	FDR
histone acetyltransferase complex	7	0.0029
protein acetyltransferase complex	7	0.0051
acetyltransferase complex	7	0.0051
MOLECULAR FUNCTION:
Enrichment Score: 3.48	Count	FDR
nucleoside-triphosphatase activity	20	0.01
pyrophosphatase activity	20	0.012
hydrolase activity, acting on acid anhydrides, in phosphorus-containing anhydrides	20	0.012
hydrolase activity, acting on acid anhydrides	20	0.012
Enrichment Score: 3.48	Count	FDR
purine ribonucleotide binding	36	0.012
purine nucleotide binding	36	0.012
ribonucleotide binding	36	0.012
Enrichment Score: 3.31	Count	FDR
purine ribonucleoside triphosphate binding	35	0.012
purine ribonucleoside binding	35	0.012
purine nucleoside binding	35	0.012
ribonucleoside binding	35	0.012
nucleoside binding	35	0.012
Enrichment Score: 2.95	Count	FDR
GTPase activator activity	10	0.012
GTPase regulator activity	10	0.012
nucleoside-triphosphatase regulator activity	10	0.012
