## Additional File 7 for "Delayed puberty, gonadotropin abnormalities and subfertility in male *Padi2/Padi4* double knockout mice"

### Sheet: DKO vs WT
Table S5. Top 100 most up- and downregulated genes from 4-month old testes (FDR<0.05 and Benjamini-Hochberg p-adj<0.05), ranked by Fold Change and used to create the heatmap in Figure 8.
			maximum			Individual read counts
GeneID	Gene name	Gene description	log2(FC)	WT 1	WT 2	P2KO 1	P2KO 2	DKO 1	DKO 2
ENSMUSG00000087451	Gm12970	predicted gene 12970 [Source:MGI Symbol;Acc:MGI:3650040]	10.797	0	0	0	0	324	309
ENSMUSG00000097661	Gm26763	predicted gene, 26763 [Source:MGI Symbol;Acc:MGI:5477257]	7.741	342	276	2	1	1	3
ENSMUSG00000091021	Gm17300	predicted gene, 17300 [Source:MGI Symbol;Acc:MGI:4936934]	7.688	178	216	212	201	2	0
ENSMUSG00000078503	Zfp990	zinc finger protein 990 [Source:MGI Symbol;Acc:MGI:3652161]	6.797	21	13	1677	1587	1734	1985
ENSMUSG00000027559	Car3	carbonic anhydrase 3 [Source:MGI Symbol;Acc:MGI:88270]	6.78	11	28	0	0	8	15
ENSMUSG00000058064	Gm10036	predicted gene 10036 [Source:MGI Symbol;Acc:MGI:3642334]	6.195	1	3	72	1	136	152
ENSMUSG00000085928	4933427I22Rik	RIKEN cDNA 4933427I22 gene [Source:MGI Symbol;Acc:MGI:1918485]	5.967	0	3	95	94	74	70
ENSMUSG00000081824	BC002163	cDNA sequence BC002163 [Source:MGI Symbol;Acc:MGI:3612445]	5.228	294	308	281	275	7	10
ENSMUSG00000066000	Zfp979	zinc finger protein 979 [Source:MGI Symbol;Acc:MGI:2148252]	4.413	303	297	19	21	12	16
ENSMUSG00000082082	Gm13230	predicted gene 13230 [Source:MGI Symbol;Acc:MGI:3651934]	4.063	2	2	32	36	29	35
ENSMUSG00000078496	Zfp982	zinc finger protein 982 [Source:MGI Symbol;Acc:MGI:3701121]	3.903	230	229	19	12	23	15
ENSMUSG00000025743	Sdc3	syndecan 3 [Source:MGI Symbol;Acc:MGI:1349163]	3.612	89	98	92	91	1099	1139
ENSMUSG00000085807	Ube4bos2	ubiquitination factor E4B, opposite strand 2 [Source:MGI Symbol;Acc:MGI:3651969]	3.394	12	6	100	83	58	69
ENSMUSG00000028648	Ndufs5	NADH:ubiquinone oxidoreductase core subunit S5 [Source:MGI Symbol;Acc:MGI:1890889]	2.852	89	75	71	84	552	559
ENSMUSG00000018983	E2f2	E2F transcription factor 2 [Source:MGI Symbol;Acc:MGI:1096341]	2.846	43	54	227	50	304	394
ENSMUSG00000085286	Ube4bos3	ubiquitination factor E4B, opposite strand 3 [Source:MGI Symbol;Acc:MGI:1921560]	2.845	57	59	418	418	421	405
ENSMUSG00000089687	Rab42	RAB42, member RAS oncogene family [Source:MGI Symbol;Acc:MGI:2441753]	2.787	136	134	148	119	23	16
ENSMUSG00000063245	Zfp993	zinc finger protein 993 [Source:MGI Symbol;Acc:MGI:3713585]	2.782	145	112	15	23	17	20
ENSMUSG00000085833	Gm13003	predicted gene 13003 [Source:MGI Symbol;Acc:MGI:3650099]	2.773	458	497	296	458	65	75
ENSMUSG00000012123	Crybg2	crystallin beta-gamma domain containing 2 [Source:MGI Symbol;Acc:MGI:1334463]	2.653	155	128	158	140	20	27
ENSMUSG00000078521	Aunip	aurora kinase A and ninein interacting protein [Source:MGI Symbol;Acc:MGI:1917135]	2.541	285	278	316	301	62	43
ENSMUSG00000070691	Runx3	runt related transcription factor 3 [Source:MGI Symbol;Acc:MGI:102672]	2.401	399	356	370	338	64	79
ENSMUSG00000081788	Gm5898	predicted gene 5898 [Source:MGI Symbol;Acc:MGI:3644921]	2.395	147	163	130	157	33	25
ENSMUSG00000112907	Gm47015	predicted gene, 47015 [Source:MGI Symbol;Acc:MGI:6095697]	2.026	12	13	46	57	58	42
ENSMUSG00000086771	1700080G11Rik	RIKEN cDNA 1700080G11 gene [Source:MGI Symbol;Acc:MGI:1920738]	1.86	275	331	312	308	78	93
ENSMUSG00000100558	1700025F24Rik	RIKEN cDNA 1700025F24 gene [Source:MGI Symbol;Acc:MGI:1914331]	1.833	149	147	80	67	30	54
ENSMUSG00000086594	Nudt12os	nudix (nucleoside diphosphate linked moiety X)-type motif 12, opposite strand [Source:MGI Symbol;Acc:MGI:1922289]	1.755	140	150	145	161	40	51
ENSMUSG00000086046	1700095A21Rik	RIKEN cDNA 1700095A21 gene [Source:MGI Symbol;Acc:MGI:1914774]	1.714	586	669	190	193	206	194
ENSMUSG00000064141	Zfp69	zinc finger protein 69 [Source:MGI Symbol;Acc:MGI:107794]	1.696	168	172	198	197	70	52
ENSMUSG00000093617	4933438K21Rik	RIKEN cDNA 4933438K21 gene [Source:MGI Symbol;Acc:MGI:1918520]	1.679	350	329	1115	881	991	1183
ENSMUSG00000078495	Zfp984	zinc finger protein 984 [Source:MGI Symbol;Acc:MGI:3651978]	1.675	56	73	184	177	212	202
ENSMUSG00000106734	Gm20559	predicted gene, 20559 [Source:MGI Symbol;Acc:MGI:5295666]	1.644	119	107	38	42	37	35
ENSMUSG00000087343	1700021N21Rik	RIKEN cDNA 1700021N21 gene [Source:MGI Symbol;Acc:MGI:1916659]	1.642	136	127	122	160	49	41
ENSMUSG00000087307	Gm12925	predicted gene 12925 [Source:MGI Symbol;Acc:MGI:3651536]	1.639	442	457	369	404	147	142
ENSMUSG00000084350	Znf41-ps	ZNF41, pseudogene [Source:MGI Symbol;Acc:MGI:1917255]	1.635	646	563	190	199	203	231
ENSMUSG00000063177	Klk1b27	kallikrein 1-related peptidase b27 [Source:MGI Symbol;Acc:MGI:891980]	1.628	147	94	107	115	428	259
ENSMUSG00000078494	Gm13201	predicted gene 13201 [Source:MGI Symbol;Acc:MGI:3649941]	1.59	392	344	130	113	141	149
ENSMUSG00000028741	Mrto4	mRNA turnover 4, ribosome maturation factor [Source:MGI Symbol;Acc:MGI:1917152]	1.554	693	636	2023	1873	1950	1919
ENSMUSG00000028804	Csmd2	CUB and Sushi multiple domains 2 [Source:MGI Symbol;Acc:MGI:2386401]	1.545	151	152	147	156	388	494
ENSMUSG00000084789	Gm12974	predicted gene 12974 [Source:MGI Symbol;Acc:MGI:3650037]	1.486	185	184	161	162	58	74
ENSMUSG00000023232	Serinc2	serine incorporator 2 [Source:MGI Symbol;Acc:MGI:1919132]	1.343	81	80	65	81	175	194
ENSMUSG00000066516	Klk1b21	kallikrein 1-related peptidase b21 [Source:MGI Symbol;Acc:MGI:892022]	1.318	159	107	138	141	397	263
ENSMUSG00000063713	Klk1b24	kallikrein 1-related peptidase b24 [Source:MGI Symbol;Acc:MGI:892021]	1.306	101	88	98	101	274	190
ENSMUSG00000086290	Snhg12	small nucleolar RNA host gene 12 [Source:MGI Symbol;Acc:MGI:1916721]	1.25	105	104	80	110	47	41
ENSMUSG00000024427	Spry4	sprouty RTK signaling antagonist 4 [Source:MGI Symbol;Acc:MGI:1345144]	1.227	35	47	65	69	111	81
ENSMUSG00000018339	Gpx3	glutathione peroxidase 3 [Source:MGI Symbol;Acc:MGI:105102]	1.125	96	133	75	71	174	145
ENSMUSG00000028843	Sh3bgrl3	SH3 domain binding glutamic acid-rich protein-like 3 [Source:MGI Symbol;Acc:MGI:1920973]	1.11	94	119	94	110	250	189
ENSMUSG00000028763	Hspg2	perlecan (heparan sulfate proteoglycan 2) [Source:MGI Symbol;Acc:MGI:96257]	1.046	442	385	651	614	826	879
ENSMUSG00000018102	Hist1h2bc	histone cluster 1, H2bc [Source:MGI Symbol;Acc:MGI:1915274]	1.045	105	131	279	210	184	170
ENSMUSG00000085085	1700086P04Rik	RIKEN cDNA 1700086P04 gene [Source:MGI Symbol;Acc:MGI:1914599]	1.035	368	391	360	366	725	763
ENSMUSG00000064137	Rhox8	reproductive homeobox 8 [Source:MGI Symbol;Acc:MGI:3579898]	0.986	246	191	224	238	112	121
ENSMUSG00000085241	Snhg3	small nucleolar RNA host gene 3 [Source:MGI Symbol;Acc:MGI:2684817]	0.954	101	123	87	101	54	62
ENSMUSG00000028796	Phc2	polyhomeotic 2 [Source:MGI Symbol;Acc:MGI:1860454]	0.934	1265	1118	1229	1234	2305	2241
ENSMUSG00000027350	Chgb	chromogranin B [Source:MGI Symbol;Acc:MGI:88395]	0.92	125	108	83	95	58	64
ENSMUSG00000044730	9930104L06Rik	RIKEN cDNA 9930104L06 gene [Source:MGI Symbol;Acc:MGI:3041172]	0.916	109	135	104	105	195	200
ENSMUSG00000028010	Gar1	GAR1 ribonucleoprotein [Source:MGI Symbol;Acc:MGI:1930948]	0.915	453	317	346	460	210	216
ENSMUSG00000032531	Amotl2	angiomotin-like 2 [Source:MGI Symbol;Acc:MGI:1929286]	0.913	141	142	242	202	247	287
ENSMUSG00000090308	Gm5174	predicted gene 5174 [Source:MGI Symbol;Acc:MGI:3646116]	0.913	158	96	171	215	218	258
ENSMUSG00000046447	Camk2n1	calcium/calmodulin-dependent protein kinase II inhibitor 1 [Source:MGI Symbol;Acc:MGI:1913509]	0.899	1112	940	1827	1994	1743	1816
ENSMUSG00000028898	Trnau1ap	tRNA selenocysteine 1 associated protein 1 [Source:MGI Symbol;Acc:MGI:1919037]	0.894	274	289	301	275	169	140
ENSMUSG00000051379	Flrt3	fibronectin leucine rich transmembrane protein 3 [Source:MGI Symbol;Acc:MGI:1918686]	0.876	229	225	186	167	133	114
ENSMUSG00000047143	Dmrta2	doublesex and mab-3 related transcription factor like family A2 [Source:MGI Symbol;Acc:MGI:2653629]	0.872	395	249	313	298	186	164
ENSMUSG00000029001	Fbxo44	F-box protein 44 [Source:MGI Symbol;Acc:MGI:1354744]	0.867	2543	2546	1503	1462	1391	1399
ENSMUSG00000043621	Ubxn10	UBX domain protein 10 [Source:MGI Symbol;Acc:MGI:2443123]	0.853	5206	4908	8874	8932	9200	9062
ENSMUSG00000019055	Plod1	procollagen-lysine, 2-oxoglutarate 5-dioxygenase 1 [Source:MGI Symbol;Acc:MGI:99907]	0.844	219	200	356	365	393	357
ENSMUSG00000084804	1700095J12Rik	RIKEN cDNA 1700095J12 gene [Source:MGI Symbol;Acc:MGI:1920813]	0.844	183	194	332	345	305	270
ENSMUSG00000028766	Alpl	alkaline phosphatase, liver/bone/kidney [Source:MGI Symbol;Acc:MGI:87983]	0.827	289	287	149	177	190	151
ENSMUSG00000037254	Itih2	inter-alpha trypsin inhibitor, heavy chain 2 [Source:MGI Symbol;Acc:MGI:96619]	0.816	257	288	275	256	532	403
ENSMUSG00000041193	Pla2g5	phospholipase A2, group V [Source:MGI Symbol;Acc:MGI:101899]	0.81	139	134	188	188	234	244
ENSMUSG00000028991	Mtor	mechanistic target of rapamycin kinase [Source:MGI Symbol;Acc:MGI:1928394]	0.808	6888	5519	9166	10358	10686	11032
ENSMUSG00000028681	Ptch2	patched 2 [Source:MGI Symbol;Acc:MGI:1095405]	0.792	318	309	320	292	503	560
ENSMUSG00000085334	Gm12940	predicted gene 12940 [Source:MGI Symbol;Acc:MGI:3702626]	0.79	163	176	146	141	78	118
ENSMUSG00000105531	4930458A03Rik	RIKEN cDNA 4930458A03 gene [Source:MGI Symbol;Acc:MGI:2685681]	0.756	382	329	257	349	203	218
ENSMUSG00000028857	Tmem222	transmembrane protein 222 [Source:MGI Symbol;Acc:MGI:1098568]	0.753	395	377	443	412	632	668
ENSMUSG00000021255	Esrrb	estrogen related receptor, beta [Source:MGI Symbol;Acc:MGI:1346832]	0.737	162	207	289	239	179	138
ENSMUSG00000072679	D6Ertd474e	DNA segment, Chr 6, ERATO Doi 474, expressed [Source:MGI Symbol;Acc:MGI:1196315]	0.736	180	251	158	172	125	134
ENSMUSG00000111609	Gm6713	predicted gene 6713 [Source:MGI Symbol;Acc:MGI:3645890]	0.73	514	355	558	579	718	717
ENSMUSG00000028977	Casz1	castor zinc finger 1 [Source:MGI Symbol;Acc:MGI:1196251]	0.728	399	317	258	236	213	219
ENSMUSG00000078517	Emc1	ER membrane protein complex subunit 1 [Source:MGI Symbol;Acc:MGI:2443696]	0.719	302	355	530	478	531	553
ENSMUSG00000113354	Gm20789	predicted gene, 20789 [Source:MGI Symbol;Acc:MGI:5434145]	0.704	288	285	348	413	438	496
ENSMUSG00000041375	Ccdc9	coiled-coil domain containing 9 [Source:MGI Symbol;Acc:MGI:1921443]	0.698	1207	1019	997	1059	670	701
ENSMUSG00000040659	Efhd2	EF hand domain containing 2 [Source:MGI Symbol;Acc:MGI:106504]	0.684	3615	2902	2548	3306	2023	2033
ENSMUSG00000096054	Syne1	spectrin repeat containing, nuclear envelope 1 [Source:MGI Symbol;Acc:MGI:1927152]	0.673	211	167	174	229	260	341
ENSMUSG00000040964	Arhgef10l	Rho guanine nucleotide exchange factor (GEF) 10-like [Source:MGI Symbol;Acc:MGI:1920004]	0.652	554	571	376	340	346	458
ENSMUSG00000015176	Nolc1	nucleolar and coiled-body phosphoprotein 1 [Source:MGI Symbol;Acc:MGI:1918019]	0.651	937	870	591	626	971	939
ENSMUSG00000028850	Gpatch3	G patch domain containing 3 [Source:MGI Symbol;Acc:MGI:2442492]	0.643	599	457	471	438	331	344
ENSMUSG00000090816	Gm6729	predicted gene 6729 [Source:MGI Symbol;Acc:MGI:3646339]	0.641	297	217	355	422	390	410
ENSMUSG00000098973	Mir6236	microRNA 6236 [Source:MGI Symbol;Acc:MGI:5530929]	0.63	540	515	729	905	517	551
ENSMUSG00000115002	Gm10847	predicted gene 10847 [Source:MGI Symbol;Acc:MGI:3642004]	0.63	310	393	288	299	209	246
ENSMUSG00000027869	Hsd3b6	hydroxy-delta-5-steroid dehydrogenase, 3 beta- and steroid delta-isomerase 6 [Source:MGI Symbol;Acc:MGI:109598]	0.629	1587	1637	1451	1311	2269	2006
ENSMUSG00000075249	Fsip2	fibrous sheath-interacting protein 2 [Source:MGI Symbol;Acc:MGI:2664111]	0.624	9818	8901	11176	11453	13372	15467
ENSMUSG00000024325	Ring1	ring finger protein 1 [Source:MGI Symbol;Acc:MGI:1101770]	0.613	484	353	379	432	253	293
ENSMUSG00000036921	Tex46	testis expressed 46 [Source:MGI Symbol;Acc:MGI:1914913]	0.61	672	698	505	639	437	461
ENSMUSG00000030814	Bcl7c	B cell CLL/lymphoma 7C [Source:MGI Symbol;Acc:MGI:1332237]	0.597	2552	2089	1976	2103	1497	1568
ENSMUSG00000023764	Sfi1	Sfi1 homolog, spindle assembly associated (yeast) [Source:MGI Symbol;Acc:MGI:1926137]	0.597	728	803	1048	930	1019	1301
ENSMUSG00000020220	Vps13d	vacuolar protein sorting 13D [Source:MGI Symbol;Acc:MGI:2448530]	0.595	678	531	746	838	859	963
ENSMUSG00000036430	Tbcc	tubulin-specific chaperone C [Source:MGI Symbol;Acc:MGI:1919976]	0.592	2171	1640	1674	1736	1281	1244
ENSMUSG00000028520	4921539E11Rik	RIKEN cDNA 4921539E11 gene [Source:MGI Symbol;Acc:MGI:1918191]	0.581	4305	4286	3163	3068	4652	4673
ENSMUSG00000028675	Pnrc2	proline-rich nuclear receptor coactivator 2 [Source:MGI Symbol;Acc:MGI:106512]	0.578	511	508	445	539	347	335
ENSMUSG00000028753	Vwa5b1	von Willebrand factor A domain containing 5B1 [Source:MGI Symbol;Acc:MGI:1922968]	0.565	3147	2892	2291	2085	2124	1954
